# Establishment of a Prognostic Prediction and Drug Selection Model for Patients with Clear Cell Renal Cell Carcinoma by Multi-Omics Data Analysis

**DOI:** 10.1101/2021.08.06.455377

**Authors:** Aimin Jiang, Yewei Bao, Anbang Wang, Xinxin Gan, Jie Wang, Yi Bao, Zhenjie Wu, Bing Liu, Juan Lu, Linhui Wang

## Abstract

**Rationale:** Patients with clear cell renal cell cancer (ccRCC) may have completely different treatment choices and prognoses due to the wide range of heterogeneity of the disease. However, there is a lack of effective models for risk stratification, treatment decision making and prognostic prediction of renal cancer patients. The aim of the present study was to establish a model to stratify ccRCC patients in terms of prognostic prediction and drug selection based on multi-omics data analysis.

**Methods:** This study was based on the multi-omics data (including mRNA, lncRNA, miRNA, methylation and WES) of 258 ccRCC patients from TCGA database. Firstly, we screened the feature values that had impact on the prognosis and obtained two subtypes. Then, we used 10 algorithms to achieve multi-omics clustering, and conducted pseudo-timing analysis to further validate the robustness of our clustering method, based on which the two subtypes of ccRCC patients were further subtyped. Meanwhile, the immune infiltration was compared between the two subtypes, and drug sensitivity and potential drugs were analyzed. Furthermore, to analyze the heterogeneity of patients at the multi-omics level, biological functions between two subtypes were compared. Finally, Boruta and PCA methods were used for dimensionality reduction and cluster analysis to construct a renal cancer risk model based on mRNA expression.

**Results:** A prognosis predicting model of ccRCC was established by dividing patients into high- and low-risk groups. It was found that overall survival (OS) and progression-free interval (PFI) were significantly different between the two groups (p<0.01). The area under the OS time dependent ROC curve for 1, 3, 5 and 10 years in the training set was 0.75, 0.72, 0.71 and 0.68 respectively.

**Conclusion:** The model could precisely predict the prognosis of ccRCC patients and may have implications for drug selection for ccRCC patients.
