## Supplementary Table1 for "Establishment of a Prognostic Prediction and Drug Selection Model for Patients with Clear Cell Renal Cell Carcinoma by Multi-Omics Data Analysis"

table S1 Biomarkers of CS1 and CS2
CS1 biomarker	CS2 biomarker
MUC17	PASD1
HP	PRSS38
CRP	EPHA5
PAEP	TRIM63
LHX3	BAAT
FGA	SPOCK3
C19orf80	OMG
LBP	LGI3
CACNA1B	KCNE5
APOA4	HHATL
NEUROD4	KRT20
CIDEC	TRIM72
REG1B	ANTXRL
WFDC5	ERVV-2
PAGE4	SPACA1
FOXB1	CYP17A1
KCNK17	AMER3
IL1R2	ABCB5
PTPRZ1	SOHLH1
IGLL1	AMER2
IGFBP1	H2BFM
RORB	NMRK2
MAGEA4	DAPL1
SBSN	VSTM2B
LCN1	ADAM7
ROS1	PMEL
SPANXN3	ELSPBP1
CT45A1	VTN
FXYD4	MTRNR2L6
LCE1C	SNTG1
TBX5	MTNR1B
SFRP5	SLC6A15
TCHH	ANKRD30B
HBQ1	DBX2
C11orf86	OLFM4
NPIPA7	LCE1A
RP11-812E19.9	CFAP61
SLC18A3	PLK5
ORM1	UBE2U
ZFP42	LCE1E
FGG	ARHGAP36
SIGLECL1	DNTT
NKAIN2	CDH17
GJB6	RDH8
SLC38A5	HFE2
BRS3	ATP11AUN
HSPB3	CTSK
RTL1	GPR143
SCNN1G	PSG8
SP8	SERPIND1
IGLL5	LCNL1
C1orf94	RP11-343C2.7
CHRDL2	BMP7
FAM101A	TSPAN10
RLBP1	LMX1B
TNNT3	SLC36A2
MZB1	CHRNB4
OR12D3	WFIKKN2
ANXA8	UTS2R
PCBP3	ITLN2
CRYAA	TAGLN3
RPTN	SV2B
TNNT1	MS4A8
S100G	AK5
APCDD1L	REG3G
FAM92B	SNCB
PTPRH	VSTM2A
F2	NTSR2
OBP2A	CNTN3
C4orf26	DIO1
SLN	MGC50722
FGB	LHCGR
SOX1	KCNJ13
ORM2	SCEL
CACNG6	TRIM67
TGFBI	SYT14
CD79A	SFTPC
CDH15	MCCD1
CRYBA2	NGB
TMEM114	PTGDS
FCRL5	NDRG4
C1orf61	LUZP2
ATP4A	ARX
GAPDHS	PDX1
GREM2	GNG13
TECTB	CNTN6
OR8K1	ITLN1
RTP3	TCEAL6
APCS	RNF17
SAA1	PIGR
OR14J1	RIMBP2
CT45A10	PNLIPRP3
IBSP	ACOT12
PTH	SLC38A8
SLC6A11	BRINP2
KRT39	HTR1D
KRT25	PROZ
ITPKA	KLRG2
TRIM54	LRRC39
CRABP1	NKX2-2
