## Supplementary Table2 for "Establishment of a Prognostic Prediction and Drug Selection Model for Patients with Clear Cell Renal Cell Carcinoma by Multi-Omics Data Analysis"

cytoband	5q35.1	3q26.33	3q26.2	5q31.3	3q25.31	5q31.3	4q32.1	17q25.3	7p22.2	5q23.1
q value	1.8119e-06	8.9209e-05	0.00033631	1.8119e-06	0.012766	1.8119e-06	0.058241	0.08453	0.15205	0.19816
residual q value	0.0011632	0.0016333	0.0067996	0.025816	0.033727	0.051137	0.058241	0.08453	0.15205	0.19816
wide peak boundaries	chr5:157908637-181538259	chr3:179234185-179424135	chr3:169342046-170590641	chr5:144898063-144928270	chr3:155352677-155876951	chr5:143902079-144119266	chr4:159265133-159302642	chr17:59853286-83257441	chr7:4274357-4437380	chr5:118984547-119219686
genes in wide peak	ADRA1B	PIK3CA	MECOM	[KCTD16]	GMPS	[YIPF5]	RAPGEF2	AANAT	[SDK1]	DMXL1
	BNIP1	KCNMB3	CLDN11		SLC33A1			ACOX1		DTWD2
	CANX	ZNF639	PRKCI		PLCH1			ACTG1		MIR5706
	CCNG1	MFN1	SKIL		C3orf33			BIRC5		LOC105379143
	CLTB	GNB4	TERC					APOH
	NKX2-5		SEC62					ARHGDIA
	DBN1		GPR160					CA4
	DOCK2		MYNN					CACNG1
	DRD1		SLC7A14					CD7
	DUSP1		LRRC31					CD79B
	EBF1		PHC3					CDK3
	F12		ACTRT3					CSH1
	FABP6		LRRC34					CSH2
	FGFR4		LRRIQ4					CSHL1
	FOXI1		SAMD7					CSNK1D
	FLT4		LOC100128164					SLC25A10
	GABRA1		LOC101928583					CYB561
	GABRA6		MIR6828					ACE
	GABRB2		LOC105374205					DDX5
	GABRG2							ERN1
	GABRP							EVPL
	GRK6							BPTF
	GRM6							FASN
	HK3							FDXR
	HMMR							FOXJ1
	HNRNPAB							GAA
	HNRNPH1							GALK1
	HRH2							GCGR
	IL12B							GH1
	KCNMB1							GH2
	LCP2							UTS2R
	LTC4S							GPS1
	MGAT1							GRB2
	MSX2							GRIN2C
	NPM1							H3F3B
	MAPK9							ICAM2
	PROP1							MRPL58
	RARS							FOXK2
	SLC34A1							ITGB4
	SLIT3							KCNJ2
	SNCB							KCNJ16
	STK10							KPNA2
	ZNF354A							LGALS3BP
	TTC1							LLGL2
	STC2							MAFG
	FGF18							MAP3K3
	SQSTM1							NPTX1
	ATP6V0E1							P4HB
	PTTG1							PDE6G
	PDLIM7							PECAM1
	ADAMTS2							PRKAR1A
	MAML1							PRKCA
	GFPT2							MAP2K6
	RACK1							PRPSAP1
	SLU7							PSMC5
	RGS14							PSMD12
	CPLX2							PYCR1
	BTNL3							PCYT2
	LMAN2							RAC3
	MGAT4B							RFNG
	B4GALT7							RPL38
	RNF44							MRPL12
	TBC1D9B							RPS6KB1
	ATP10B							SCN4A
	N4BP3							SEC14L1
	FAF2							SECTM1
	WWC1							SRSF2
	FBXW11							SGSH
	ZNF346							SMARCD2
	TSPAN17							SUMO2
	OR2V1							SOX9
	PRELID1							SRP68
	MAT2B							SSTR2
	TLX3							TBCD
	KCNIP1							TBX2
	ZNF354C							TIMP2
	RPL26L1							TK1
	C5orf45							AXIN2
	DDX41							PPM1D
	NOP16							CBX4
	HMP19							DNAH17
	UIMC1							RGS9
	RAB24							GALR2
	NEURL1B							SPHK1
	FAM193B							SOCS3
	TMED9							SLC16A6
	CDHR2							SLC16A5
	SPDL1							SLC16A3
	NHP2							SYNGR2
	RNF130							HGS
	KIAA1191							CYTH1
	ERGIC1							SLC9A3R1
	CLK4							COG1
	TENM2							RECQL5
	CNOT6							PGS1
	ZBED8							TBX4
	NSD1							AATK
	GMCL1P1							TMEM94
	RMND5B							EIF4A3
	RANBP17							MRC2
	CCNJL							HELZ
	PANK3							MED13
	BTNL8							ALYREF
	DOK3							DCAF7
	ZFP2							ABCA10
	RUFY1							ABCA9
	CPEB4							ABCA8
	PRR7							BAIAP2
	OR4F16							ATP5H
	TRIM7							APPBP2
	MXD3							ST6GALNAC2
	THOC3							GNA13
	TRIM52							SEPT9
	PHYKPL							CD300C
	UNC5A							RAB40B
	TRIM41							TLK2
	BOD1							POLG2
	COL23A1							CD300A
	UBTD2							TMC6
	SCGB3A1							DDX42
	SFXN1							ARSG
	GPRIN1							CEP131
	PWWP2A							GGA3
	C1QTNF2							JMJD6
	ZNF354B							EXOC7
	C5orf47							ABCA6
	C5orf58							ABCA5
	OR2Y1							KCTD2
	NUDCD2							WBP2
	UBLCP1							CDC42EP4
	CREBRF							FSCN2
	BTNL9							NOL11
	RNF145							TANC2
	HIGD2A							NAT9
	FAM153B							PITPNC1
	LOC202181							NARF
	EIF4E1B							CACNG5
	RASGEF1C							CACNG4
	LINC01366							SAP30BP
	EFCAB9							NT5C
	SH3PXD2B							CDR2L
	LOC285593							MRPS7
	FAM153A							RNFT1
	ARL10							HN1
	LOC285626							TUBD1
	LOC285627							DCXR
	LOC285629							TACO1
	OR2V2							AMZ2
	ZNF454							ANAPC11
	C5orf60							SIRT7
	PRR7-AS1							SDK2
	PFN3							FAM20A
	ZNF879							BCAS3
	FBLL1							TMEM104
	SIMC1							C17orf80
	MIR103A1							CCDC40
	MIR146A							WIPI1
	MIR218-2							NPLOC4
	FLJ16171							ST6GALNAC1
	MIR340							TEX2
	SNORD95							GPRC5C
	SNORD96A							WDR45B
	LOC643201							CCDC47
	ZFP62							CBX8
	SMIM23							MIF4GD
	CBY3							INTS2
	FAM153C							CASKIN2
	SNORA74B							RPTOR
	MIR585							BAHCC1
	LOC728095							USP36
	LOC728554							RNF213
	AACSP1							TNRC6C
	LINC00847							SLC25A19
	OR4F29							UBE2O
	FAM196B							HEATR6
	LOC100132062							DUS1L
	LOC100268168							FN3K
	LOC100288254							DNAI2
	MIR1229							SMURF2
	MIR1271							ENGASE
	MIR103B1							MRPL38
	MIR3142							ASPSCR1
	MIR4281							CARD14
	MIR3912							MFSD11
	LINC01187							C17orf62
	LOC100507387							ARMC7
	TRIM52-AS1							CHMP6
	MIR4634							RHBDF2
	MIR4638							FN3KRP
	MIR378E							OGFOD3
	MIR5003							ZNF750
	HEIH							NUP85
	LOC100996385							MYO15B
	LOC100996419							FAAP100
	LOC101927697							LIMD2
	LOC101927740							KCNH6
	LOC101927766							TSPAN10
	HMMR-AS1							BRIP1
	LOC101927835							QRICH2
	CTB-178M22.2							USP32
	LOC101927908							CBX2
	LOC101927969							FAM104A
	CTD-2270F17.1							MGC16275
	LOC101928093							FBF1
	LINC01484							UNK
	LINC01485							CEP95
	LINC01411							TRIM47
	LOC101928445							STRADA
	CTC-338M12.4							PRR29
	MIR8056							MAFG-AS1
	MIR8089							OTOP2
	LOC102546299							TTYH2
	CTB-7E3.1							CYGB
	LINC01574							RNF157
	LOC102577426							C1QTNF1
	LINC01202							PPP1R27
	LOC105377682							FTSJ3
	LOC105377716							METTL23
	LOC105377763							SLC38A10
	MIR3142HG							CANT1
								USH1G
								CD300LB
								KIF19
								C17orf64
								TBC1D16
								AFMID
								MGAT5B
								TEPSIN
								B3GNTL1
								RBFOX3
								CD300LF
								C17orf77
								TCAM1P
								EFCAB3
								LOC146795
								LOC146880
								NOTUM
								TMC8
								MARCH10
								CEP112
								CENPX
								LRRC45
								SLC39A11
								AMZ2P1
								TRIM65
								UNC13D
								MYADML2
								NPB
								LINC00469
								FADS6
								HID1
								TSEN54
								UBALD2
								LINC00868
								TMEM235
								CCDC57
								HEXDC
								C17orf58
								MILR1
								SLC26A11
								ENDOV
								NDUFAF8
								LINC00482
								TMEM105
								METRNL
								RAB37
								METTL2A
								ENPP7
								OXLD1
								CCDC137
								ARL16
								CD300E
								NACA2
								OTOP3
								MCRIP1
								GPR142
								ZACN
								LRRC37A3
								LOC388406
								C17orf82
								BTBD17
								AATK-AS1
								RPL23AP87
								PRR29-AS1
								KCNJ2-AS1
								SOX9-AS1
								LINC00511
								LOC400620
								FLJ45079
								TEX19
								MXRA7
								TBC1D3P2
								PLEKHM1P1
								LOC440461
								BAIAP2-AS1
								MIR338
								CPSF4L
								SMIM5
								WFDC21P
								TBC1D3P1-DHX40P1
								LOC653653
								SNHG20
								SCARNA20
								SCARNA16
								SNORA50C
								SNORD1A
								SNORD1B
								SNORD1C
								SNORD104
								MIR548D2
								MIR633
								MIR634
								MIR635
								MIR636
								MIR657
								LOC729683
								PRCD
								SNORA38B
								LOC100130370
								LOC100130520
								SMIM6
								TNRC6C-AS1
								CD300LD
								LOC100132174
								PRO1804
								LOC100134391
								TEN1
								C17orf99
								LOC100287042
								LOC100294362
								MIR1250
								MIR4316
								MIR3065
								MIR3186
								MIR4315-2
								MIR4315-1
								LINC00674
								LINC00673
								MIR3678
								MIR3615
								MIR548AA2
								LOC100507002
								RNF157-AS1
								SNHG16
								LOC100507351
								C1QTNF1-AS1
								MIR1273E
								TEN1-CDK3
								MIR1268B
								MIR4739
								MIR4525
								MIR4737
								MIR4738
								MIR4740
								MIR4524A
								MIR4730
								MIR3064
								MIR5047
								HP09025
								CEP295NL
								MIR4524B
								LOC100996291
								DNAH17-AS1
								LOC101927755
								LOC101927855
								LOC101927877
								PRKCA-AS1
								LOC101928021
								LINC01482
								LINC01483
								LINC01028
								CASC17
								LOC101928205
								LOC101928251
								LOC101928514
								LOC101928674
								LOC101928710
								LOC101928738
								LOC101928766
								LOC101928855
								LOC101929511
								LOC101929552
								MIR6080
								MIR6786
								MIR6787
								MIR6868
								MIR6516
								MIR6785
								LINC01152
								LINC01497
								LOC102723505
								LOC102723517
								HID1-AS1
								TBX2-AS1
								ABCA9-AS1
								LOC105274304
								LOC105371849
								LOC105371899
								LOC105371907
								LOC105371925
								SNHG25
								CRAT40
								SNORD134
