## Supplementary Table2 for "Establishment of a Prognostic Prediction and Drug Selection Model for Patients with Clear Cell Renal Cell Carcinoma by Multi-Omics Data Analysis"

cytoband	5q35.1	5q33.2	5q14.3	5q15	7q36.3	14q13.2	5q22.3	5q21.3	2q32.1	3q23	5q14.3	16p13.3	1q21.3	5q21.3	4q31.21	16p13.3	5q22.1	8q24.3	1q44	1p36.11	3q12.1	6q21	12q14.1
q value	2.3274e-07	3.6782e-06	0.007636	0.0031196	0.043555	0.043555	0.043555	0.020562	0.051096	0.051096	0.020562	0.04387	0.065708	0.043555	0.086842	0.046642	0.043555	0.13517	0.15601	0.18349	0.18349	0.18349	0.20801
residual q value	7.512e-05	0.0078669	0.022014	0.043555	0.043555	0.043555	0.043745	0.045766	0.051096	0.051096	0.052044	0.059411	0.065708	0.069803	0.086842	0.094231	0.13517	0.13517	0.15601	0.18349	0.18349	0.18349	0.20801
wide peak boundaries	chr5:172426787-173412233	chr5:155523056-155549620	chr5:86888281-86965742	chr5:94624138-96349431	chr7:156256582-159345973	chr14:34579437-36935658	chr5:115231350-116321123	chr5:105921744-105962413	chr2:170553323-205825599	chr3:142444604-142857612	chr5:92808222-92974918	chr16:5769960-5804165	chr1:146821160-164801635	chr5:109631648-109964552	chr4:143815908-143836688	chr16:1719027-1784722	chr5:111080893-112495851	chr8:117564236-145138636	chr1:200493318-248956422	chr1:25159713-25188702	chr3:99971376-100404287	chr6:110065007-111961195	chr12:59725713-59741791
genes in wide peak	BNIP1	[KIF4B]	[LOC100505878]	GLRX	MNX1	CFL2	CDO1	[RAB9BP1]	hsa-mir-1245	ATR	[NR2F1-AS1]	[MIR8065]	ADAR	MAN2A1	LOC105377458	NME3	CAMK4	ADCY8	hsa-mir-664	[SYF2]	TOMM70	AMD1	SLC16A7
	NKX2-5			TTC37	PTPRN2	NFKBIA	AP3S1		AOX1	PLS1			APCS	LOC100289673		NUBP2	NREP	ANXA13	ACTA1		FILIP1L	FYN
	DUSP1			RHOBTB3	VIPR2	PAX9	PGGT1B		ATP5G3	TRPC1			APOA2			MAPK8IP3	EPB41L4A-AS2	ADGRB1	ACTN2		TBC1D23	REV3L
	STC2			ELL2	UBE3C	PSMA6	ATG12		BMPR2	PCOLCE2			ARNT			MRPS34	EPB41L4A	CYC1	ADORA1		NIT2	DDO
	ATP6V0E1			MCTP1	DNAJB6	SRP54	TMED7		CASP8	XRN1			ATP1A2			SPSB3	EPB41L4A-AS1	CYP11B1	PARP1		CMSS1	WASF1
	RPL26L1			SPATA9	NCAPG2	NKX2-1	COMMD10		CASP10				ATP1A4			EME2	STARD4	CYP11B2	ADSS		LNP1	TRAF3IP2
	NEURL1B			SLF1	WDR60	KIAA0391	FEM1C		CD28				BCL9			MIR3177	WDR36	EEF1D	AGT		TMEM30CP	CDK19
	ERGIC1			ARSK	ESYT2	BAZ1A	CCDC112		CHN1				BGLAP				SNORA13	EXT1	ARF1			CDC40
	CREBRF			FAM81B	LMBR1	NKX2-8	LVRN		CHRNA1				CASQ1				STARD4-AS1	GLI4	ATF3			RPF2
	SH3PXD2B			LINC01554	LINC00244	MBIP	TICAM2		CLK1				CD1A				NREP-AS1	GML	ATP2B4			SLC22A16
	SNORA74B			GPR150	NOM1	PPP2R3C	ARL14EPL		COL3A1				CD1B				LOC101927023	GPR20	AVPR1B			MFSD4B
	LOC100268168			RFESD	C7orf13	SNX6	TMED7-TICAM2		COL5A2				CD1C					GPT	C4BPA			GTF3C6
	MIR5003			MIR583	RNF32	BRMS1L	LOC101927100		ATF2				CD1D					GRINA	C4BPB			SLC16A10
	LOC101928093			LOC101929710	LINC00689	INSM2	LOC102467217		CTLA4				CD1E					HAS2	CACNA1S			GSTM2P1
	MIR8056				LOC285889	SLC25A21			DLX1				CD5L					HSF1	CAPN2			TRAF3IP2-AS1
					MIR153-2	RALGAPA1			DLX2				CD48					KCNQ3	CD34			METTL24
					MNX1-AS1	SFTA3			DYNC1I2				CHRNB2					LY6E	CENPF
					MIR595	IGBP1P1			FRZB				CKS1B					LY6H	CHI3L1
					LINC01006	FAM177A1			GAD1				CLK2					MYC	CHIT1
					LOC100506585	NKX2-1-AS1			MSTN				COPA					NDUFB9	CHML
					MIR5707	PTCSC3			GLS				CRABP2					TONSL	LYST
					LOC101927914	LINC00609			HOXD1				CRP					NOV	CHRM3
					LINC01022	LOC101927178			HOXD3				CTSK					TNFRSF11B	CR1
						SNORA101B			HOXD4				CTSS					ENPP2	CR1L
									HOXD8				ECM1					PLEC	CR2
									HOXD9				EFNA1					POU5F1B	CSRP1
									HOXD10				EFNA3					PTK2	CTSE
									HOXD11				EFNA4					PVT1	CD55
									HOXD12				ENSA					RPL8	EIF2D
									HOXD13				ETV3					ST3GAL1	ELF3
									HSPD1				FCER1A					SLA	ELK4
									HSPE1				FCER1G					SNTB1	EPHX1
									INPP1				FCGR1A					SQLE	EPRS
									ITGA6				FCGR2A					TAF2	ESRRG
									ITGA4				FCGR2B					TG	FH
									ITGAV				FCGR3A					TSTA3	FMOD
									MYO1B				FCGR3B					COL14A1	GALNT2
									NAB1				FDPS					ZNF7	GNG4
									NDUFB3				FLG					ZNF16	GPR25
									NEUROD1				FMO5					PSCA	GUK1
									NFE2L2				ACKR1					LY6D	H3F3A
									ORC2				GBA					JRK	HLX
									PDE1A				GBAP1					DGAT1	HNRNPU
									PDK1				GJA5					GPAA1	HSD11B1
									PLCL1				GJA8					WISP1	IL10
									PMS1				HDGF					FOXH1	IRF6
									SP3				HSPA6					RECQL4	ITPKB
									SSFA2				HSPA7					LRRC14	KCNH1
									STAT1				IFI16					MTSS1	KCNK1
									STAT4				IL6R					ZNF623	KCNK2
									TFPI				ILF2					KIAA0196	KISS1
									TTN				INSRR					HHLA1	LAD1
									SUMO1				IVL					TRIB1	LAMB3
									WIPF1				KCNJ9					NDRG1	LBR
									FZD7				KCNJ10					COLEC10	LGALS8
									SDPR				KCNN3					KHDRBS3	MARK1
									HAT1				LMNA					PTP4A3	CD46
									AGPS				LOR					RNF139	MDM4
									PRKRA				LY9					ZHX1	MTR
									SLC25A12				MCL1					PUF60	MYBPH
									NRP2				SMCP					ZHX2	MYOG
									CFLAR				MEF2D					DENND3	PPP1R12B
									STK17B				MNDA					ZC3H3	NEK2
									GTF3C3				MPZ					EFR3A	NID1
									CIR1				MTX1					ARC	NVL
									BZW1				MUC1					BOP1	CDK18
									TLK1				NDUFS2					SCRIB	PFKFB2
									ABI2				NHLH1					LRRC6	PIGR
									CALCRL				NIT1					FBXL6	PIK3C2B
									UBE2E3				NPR1					OPLAH	PKP1
									MTX2				NTRK1					MTBP	PLXNA2
									NCKAP1				DDR2					AGO2	PPP2R5A
									RAPGEF4				PBX1					COMMD5	PRELP
									SATB2				PFDN2					MRPL13	PROX1
									SF3B1				PI4KB					ATAD2	PSEN2
									TMEFF2				PKLR					ASAP1-IT1	PTPN7
									MOB4				PPOX					CPSF1	PTPN14
									GORASP2				PRCC					CYHR1	RAB4A
									SPATS2L				PRKAB2					ASAP1	RABIF
									HIBCH				PSMB4					FAM135B	RBBP5
									RNU6-1				PSMD4					PHF20L1	REN
									OLA1				PEX19					VPS28	RGS7
									ICOS				RAB13					HGH1	RNPEP
									SLC40A1				RFX5					KCNK9	RYR2
									PDE11A				RGS4					THEM6	SNRPE
									GULP1				RIT1					FAM49B	SRP9
									NOP58				RORC					CHRAC1	AURKAPS1
									FKBP7				RPS27					EXOSC4	TARBP1
									ZAK				S100A1					LY6K	CNTN2
									PPIL3				S100A2					TRMT12	TBCE
									DNAJC10				S100A3					WDYHV1	TGFB2
									ASNSD1				S100A4					SLC39A4	LEFTY2
									MFSD6				S100A5					GSDMC	TLR5
									STRADB				S100A6					SLURP1	GPR137B
									WDR12				S100A7					SLC45A4	TNNI1
									ZC3H15				S100A8					ZFAT	TNNT2
									DNAH7				S100A9					ZNF250	TP53BP2
									SLC39A10				S100A10					DEPTOR	TRAF5
									CYP20A1				S100A11					PYCRL	TSNAX
									HECW2				S100A12					C8orf33	USH2A
									ALS2				S100A13					LYNX1	WNT9A
									CWC22				SDHC					RHPN1-AS1	ZNF124
									MPP4				SHC1					DSCC1	SLC30A1
									NIF3L1				SLAMF1					DERL1	BTG2
									PCGEM1				UAP1					SLC52A2	HIST3H3
									OSGEPL1				SPRR1A					GSDMD	GNPAT
									NABP1				SPRR1B					ZNF696	DYRK3
									RAPH1				SPRR2A					ARHGAP39	CDC42BPA
									CDK15				SPRR2B					ZNF34	PPFIA4
									TMEM237				SPRR2C					SHARPIN	DEGS1
									NBEAL1				SPRR2D					EPPK1	KMO
									CFLAR-AS1				SPRR2E					SCRT1	RAB29
									PLEKHA3				SPRR2F					TRAPPC9	TAF1A
									TRAK2				SPRR2G					TATDN1	EXO1
									BOLL				SPRR3					MAF1	FCMR
									C2orf47				SPTA1					PARP10	MAPKAPK2
									SCRN3				SSR2					C8orf76	GPR37L1
									CARF				VPS72					TIGD5	GGPS1
									METTL8				THBS3					FAM83A	SOX13
									CYBRD1				TCHH					PPP1R16A	IKBKE
									PGAP1				TPM3					ZNF251	TMEM63A
									DCAF17				CCT3					KIFC2	TOMM20
									COQ10B				TUFT1					NAPRT	URB2
									LNPK				USF1					TBC1D31	CEP170
									CDCA7				DAP3					HPYR1	ZC3H11A
									WDR75				HIST2H2AA3					MFSD3	TMCC2
									C2orf88				HIST2H2AC					MAL2	LPGAT1
									RAPGEF4-AS1				HIST2H2BE					RHPN1	KIF14
									SESTD1				HIST2H4A					FBXO32	AKT3
									ANKRD44				PIP5K1A					TOP1MT	BPNT1
									ZNF804A				TAGLN2					CCDC26	TIMM17A
									TTC30A				ANXA9					ZNF572	LRRN2
									MARS2				RGS5					LYPD2	ZBTB18
									ORMDL1				PEA15					TMEM71	LEFTY1
									OSBPL6				B4GALT3					FER1L6-AS2	SPHAR
									DIRC1				ADAM15					TMEM65	CAPN9
									PARD3B				CD84					LINC00964	KDM5B
									NUP35				SELENBP1					FAM84B	SDCCAG8
									TYW5				SH2D2A					FAM91A1	IL24
									RBM45				FCGR2C					COL22A1	DUSP10
									ICA1L				PRPF3					ADCK5	COG2
									RFTN2				ARHGEF2					TSNARE1	PLEKHA6
									KCTD18				DEDD					MAPK15	RBM34
									ALS2CR12				AIM2					NSMCE2	KIF21B
									MYO3B				ADAMTS4					ZNF707	NFASC
									DUSP19				CHD1L					BREA2	FBXO28
									SATB2-AS1				PDE4DIP					FAM83H	CAMSAP2
									ANKAR				SLC25A44					LINC01591	SRGAP2
									TTC30B				NOS1AP					ZNF252P	ABCB10
									FAM117B				ARHGEF11					TMED10P1	OPN3
									ZSWIM2				SETDB1					ZNF252P-AS1	PHLDA3
									ZNF385B				UBAP2L					C8orf31	DSTYK
									PPP1R1C				SV2A					ZFP41	RAB3GAP2
									SGO2				DENND4B					GPIHBP1	LMOD1
									ALS2CR11				NR1I3					KLHL38	TRIM58
									GPR155				SCAMP3					NRBP2	INTS7
									FAM171B				SF3B4					ZNF517	AHCTF1
									C2orf69				HAX1					WDR97	NSL1
									HNRNPA3				C1orf61					TMEM249	OR1C1
									METAP1D				SEMA6C					SPATC1	OR2M4
									CCDC150				PMVK					MROH5	OR2L2
									CCDC141				FAM189B					MAFA	OR2L1P
									LINC01305				NES					SAMD12	OPTC
									ERICH2				JTB					MIR30B	OR2T1
									FAM126B				MTMR11					MIR30D	RPS6KC1
									MLK7-AS1				MLLT11					C8orf82	DIEXF
									EVX2				SLC27A3					FER1L6-AS1	TAF5L
									FTCDNL1				TDRKH					LRRC24	DISC2
									LINC01116				CELF3					MIR151A	DISC1
									CERKL				PMF1					NCRNA00250	FLVCR1
									SP5				DUSP12					SAMD12-AS1	UBE2T
									HAGLR				VPS45					ZFAT-AS1	CNIH4
									FSIP2				KIAA0907					HAS2-AS1	PYCR2
									C2orf66				ATF6					LINC00051	NENF
									MIR10B				POGZ					TMEM75	IL19
									LINC01124				SYT11					MROH6	G0S2
									H3F3AP4				RPRD2					SCX	IL20
									DFNB59				SMG5					FER1L6	RRP15
									SNORD11				NCSTN					MIR548D1	DESI2
									SNORD70				SNAPIN					MIR661	ADIPOR1
									MIR561				RUSC1					CASC8	SCCPDH
									LOC729224				CA14					MROH1	TRIM17
									SNORD11B				CFAP45					LINC00977	KCTD3
									MIR933				NBPF14					OC90	DTL
									LOC100128905				OLFML2B					LINC01300	CYB5R1
									LOC100130452				C1orf43					MIR937	ARID4B
									LOC100130691				CHTOP					MIR939	EGLN1
									NEMP2				LCE2B					FAM83H-AS1	MAP10
									SP9				OR10J1					CDC42P3	LAX1
									MIR1246				RNVU1-7					LINC00861	MARC2
									MIR1258				USP21					CCDC166	SUSD4
									MIR1245A				SLC39A1					FAM83A-AS1	KIF26B
									MIR3128				LAMTOR2					LOC100133669	GPATCH2
									MIR3129				TMOD4					CASC11	HEATR1
									MIR3606				CERS2					TONSL-AS1	KLHDC8A
									HOXD-AS2				CRNN					LOC100288181	ETNK2
									TTN-AS1				DCAF8					MIR1302-7	TMEM206
									LOC100507140				F11R					MIR1205	YOD1
									HSPE1-MOB4				BOLA1					MIR1206	BATF3
									MIR4437				ZBTB7B					MIR1207	SLC30A10
									MIR548AE1				RRNAD1					MIR1204	ZNF692
									MIR1245B				APH1A					MIR1234	IARS2
									MIR4444-1				PLEKHO1					MIR1208	IPO9
									KIAA2012				ACP6					MIR3686	HHAT
									OSGEPL1-AS1				GPR89B					MIR548AA1	ENAH
									SCHLAP1				HSD17B7					CCAT1	NUP133
									LOC101926913				UFC1					ASAP1-IT2	RCOR3
									LOC101927027				OAZ3					MINCR	C1orf106
									LOC101927055				CD244					ZHX1-C8orf76	SERTAD4
									LOC101927156				DPM3					MIR4662A	ERO1B
									LOC101927196				MRPS21					MIR4662B	FMN2
									LINC01473				ADAMTSL4					MIR4663	SMYD2
									LOC101927406				CRCT1					MIR4472-1	COQ8A
									LOC101927431				GON4L					MIR4664	ZNF695
									LOC101927482				GPATCH4					PCAT1	GJC2
									ANKRD44-IT1				DUSP23					MIR5194	CAMK1G
									LOC101927596				C1orf56					CCAT2	SIPA1L2
									LOC101927619				MSTO1					PRNCR1	ZP4
									LOC101927641				GOLPH3L					LOC101927513	RHOU
									LOC101927795				KIRREL					LOC101927543	KLHL12
									RNU6-7				YY1AP1					LOC101927588	LGR6
									MIR6512				UBE2Q1					RNF139-AS1	TFB2M
									MIR7704				ITLN1					LOC101927657	GREM2
									LINC01117				FAM63A					LINC00824	NUCKS1
									HAGLROS				ASH1L					LOC101927798	ACBD3
									RNU6-2				LENEP					LOC101927822	SMYD3
									DLX2-AS1				SLC50A1					LOC101927845	MARC1
									LINC01090				SLAMF8					LOC101927915	ARV1
									LOC105373764				CDC42SE1					LOC101928087	AIDA
									LOC105373782				UBQLN4					LOC101928160	JMJD4
									LOC105373805				OTUD7B					LOC101928902	C1orf116
									LOC105747689				RAB25					MIR6846	C1orf35
									SNORA105A				PGLYRP4					MIR6847	TTC13
									AOX3P-AOX2P				RHBG					MIR6848	PGBD5
													ATP8B2					MIR7112	C1orf115
													VANGL2					MIR6850	HHIPL2
													LINC00869					MIR548AZ	VASH2
													PBXIP1					MIR6844	ZNF669
													S100A14					MIR6893	ZNF672
													GATAD2B					MIR6845	PCNX2
													CGN					MIR6849	WDR26
													IGSF9					MIR7848	TRAF3IP3
													ZNF687					CASC21	SH3BP5L
													HCN3					CASC19	OR2L5
													SLAMF7					PCAT2	OR2G3
													CADM3					LINC01151	OR2G2
													PRUNE1					MAFA-AS1	OR2C3
													HAPLN2					LOC105375734	TRIM11
													BCAN					LOC105375744	NUAK2
													SEMA4A					LOC105375773	DDX59
													MRPL9					LOC105375787	RASSF5
													INTS3					LOC105375800	MIXL1
													SCNM1						SPRTN
													FCRL2						FCAMR
													MRPL24						OBSCN
													TNFAIP8L2						NTPCR
													C1orf54						EFCAB2
													PAQR6						MLK4
													TRIM46						LINC00260
													TARS2						LINC00467
													FLAD1						ZNF496
													OR6N2						C1orf198
													OR6K2						PPP1R15B
													NECTIN4						DISP1
													SNX27						SLC45A3
													ANP32E						WNT3A
													ISG20L2						NAV1
													FCRL5						ANGEL2
													FCRL4						IGFN1
													NUF2						TMEM183A
													HORMAD1						HIST3H2A
													TOMM40L						LEMD1
													TMEM79						ZNF670
													LCE3D						NLRP3
													FCRLA						SLC26A9
													AQP10						COX20
													SLAMF9						SNAP47
													PYGO2						CCSAP
													NUP210L						LYPLAL1
													MEX3A						OR2M5
													PIGM						OR2M3
													IGSF8						OR2T12
													GLMP						OR14C36
													PGLYRP3						OR2T34
													SLAMF6						OR2T10
													FCRL1						OR2T4
													FCRL3						OR2T11
													THEM4						DNAH14
													SH2D1B						OR2B11
													GABPB2						ARL8A
													TCHHL1						SYT2
													RPTN						LINC00628
													TDRD10						GOLT1A
													SHE						WDR64
													KLHDC9						C1orf131
													OR10J5						SPATA17
													DCST2						EDARADD
													UHMK1						MRPL55
													FCRLB						HIST3H2BB
													TSACC						TATDN3
													IQGAP3						C1orf74
													NAXE						BROX
													OR10T2						SLC35F3
													OR6P1						LOC148696
													OR10X1						LOC148709
													OR10Z1						PTPRVP
													OR6K6						B3GALNT2
													OR6N1						MFSD4A
													S100A16						PM20D1
													ITLN2						GCSAML
													CREB3L4						GCSAML-AS1
													CIART						CNIH3
													NBPF12						LINC01341
													LELP1						SHISA4
													DCST1						EXOC8
													BNIPL						LOC149373
													LRRC71						RNF187
													PYHIN1						SPATA45
													SPRR4						FAM71A
													TTC24						SDE2
													NUDT4P2						CNST
													PDIA3P1						CCDC185
													LCE4A						PLD5
													NBPF11						C1orf100
													KRTCAP2						IBA57
													CRTC2						TMEM9
													LCE5A						SLC41A1
													ARHGAP30						OR2T6
													CFAP126						LOC255654
													RIIAD1						SYT14
													THEM5						C1orf101
													RUSC1-AS1						PGBD2
													C1orf204						OR2L13
													C1orf111						OR14A16
													HIST2H2AB						LINC00303
													HIST2H3A						LEMD1-AS1
													HIST2H2BC						LOC284578
													S100A7A						LOC284581
													LINGO4						LIN9
													FLG-AS1						VN1R5
													RXFP4						RAB7B
													CCDC190						ZNF678
													LOC343052						PRSS38
													OR10R2						LOC339529
													FCRL6						LINC01139
													LCE1A						RD3
													LCE1B						OR6F1
													LCE1C						OR2W3
													LCE1D						OR2T8
													LCE1E						OR2T3
													LCE1F						OR2T29
													LCE2A						IRF2BP2
													LCE2C						MIA3
													LCE2D						STUM
													LCE3A						FAM89A
													LCE3B						RPS10P7
													LCE3C						TMEM81
													LCE3E						CAPN8
													CYCSP52						COA6
													PEAR1						C1orf229
													LINC01138						OR2M1P
													LOC388692						OR11L1
													LYSMD1						OR2L8
													HRNR						OR2AK2
													FLG2						OR2L3
													C1orf189						OR2M2
													VHLL						OR2T33
													OR10K2						OR2M7
													OR10K1						OR2G6
													OR6Y1						C1orf140
													OR6K3						FAM177B
													VSIG8						ZNF847P
													C1orf226						OR2T2
													NBPF9						OR2T5
													MIR9-1						OR14I1
													NUDT4P1						OR2T27
													HIST2H2BF						OR2T35
													ETV3L						MIR194-1
													NBPF18P						MIR205
													OR10J3						MIR215
													KPRP						MIR29B2
													LCE6A						MIR29C
													SUMO1P3						C1orf186
													ADAMTSL4-AS1						TRIM67
													PRR9						MAP1LC3C
													RPL31P11						H3F3AP4
													PPIAL4G						GTF2IP20
													FAM231D						BECN2
													NBPF13P						OR2W5
													ASH1L-AS1						OR13G1
													POU5F1P4						MIR135B
													S100A7L2						DUSP5P1
													LOC646268						SERTAD4-AS1
													PPIAL4C						C1orf145
													HIST2H3D						IBA57-AS1
													PCP4L1						MGAT4EP
													SCARNA4						MIR205HG
													SNORA80E						FLVCR1-AS1
													MIR554						LYPLAL1-AS1
													MIR555						SNRPD2P2
													MIR556						MT1HL1
													MIR92B						RPS7P5
													LOC728989						LYPD8
													LOC729867						ASCL5
													MIR765						SNORA14B
													PDZK1P1						SNORA36B
													MIR190B						SNORA77
													C1orf68						SNORA16B
													MSTO2P						TGFB2-AS1
													LOC100131107						FAM72A
													TSTD1						LINC01136
													CADM3-AS1						LINC01347
													LOC100132057						LINC01348
													LOC100132111						C1orf132
													C2CD4D						BTNL10
													HYDIN2						LOC100130331
													LINC00624						RPL21P28
													LOC100422212						RNA5S1
													MIR4259						RNA5S2
													MIR4257						RNA5S3
													MIR4258						RNA5S4
													LINC01133						RNA5S5
													LOC100505666						RNA5S6
													LOC100505795						RNA5S7
													LOC100505824						RNA5S9
													LOC100507670						RNA5S10
													PMF1-BGLAP						RNA5S11
													TNFAIP8L2-SCNM1						RNA5S12
													MIR4654						RNA5S13
													MIR5698						RNA5S14
													MIR5087						RNA5S15
													MIR5187						RNA5S16
													FALEC						RNA5S17
													UBE2Q1-AS1						LOC100287497
													RNVU1-8						LINC00582
													LOC101927468						LGALS8-AS1
													GBAT2						MIR1182
													LOC101928009						MIR1537
													LOC101928034						MIR1231
													LOC101928120						MIR548F3
													LOC101928177						MIR664A
													LOC101928372						LINC00184
													LOC101928404						TSNAX-DISC1
													RNVU1-3						MIR320B2
													RNVU1-1						ZBED6
													MIR6737						MIR3123
													MIR6738						MIR3124
													MIR6878						MIR4260
													MIR6077						MIR3122
													MIR8083						MIR3620
													LOC105371433						MIR3916
													LOC105371458						PROX1-AS1
													SCARNA26A						TAF1A-AS1
													SCARNA26B						ITPKB-IT1
													POP3						PCAT6
																			LOC100506747
																			LINC01353
																			LINC01354
																			LINC01132
																			CHRM3-AS2
																			ZNF670-ZNF695
																			MIR4428
																			MIR4753
																			MIR4454
																			MIR4666A
																			MIR4677
																			MIR4671
																			MIR4427
																			MIR5096
																			MIR4742
																			MIR5191
																			MIR5008
																			LINC00538
																			HLX-AS1
																			IPO9-AS1
																			CHRM3-AS1
																			LINC00210
																			BLACAT1
																			LOC101927143
																			LOC101927164
																			LOC101927478
																			LOC101927532
																			LOC101927604
																			LOC101927683
																			LOC101927765
																			LOC101927787
																			LOC101927851
																			LOC101928068
																			LOC101928226
																			LOC101929224
																			LOC101929441
																			LOC101929541
																			LOC101929565
																			LOC101929631
																			LINC01352
																			LOC101929771
																			LOC101930114
																			MIR6740
																			MIR6742
																			MIR7641-2
																			MIR6769B
																			MIR6741
																			MIR6739
																			LOC102723727
																			LOC102723833
																			LOC102723886
																			LOC103021295
																			LOC103021296
																			TGFB2-OT1
																			SPATA17-AS1
																			DISC1-IT1
																			LOC105372897
																			LOC105748977
																			SNORA100
